# Exploring the Influence of Chemical Exposures in Breast Cancer Disparities: High-Throughput Transcriptomic Analysis in Normal Breast Cells from Diverse Donors

**DOI:** 10.64898/2026.02.23.707203

**Authors:** Neil Zhao, Peiyao Zhao, Anagha Tapaswi, Katelyn Polemi, Tasha Thong, Jonathan Sexton, Simone Charles, Max S. Wicha, Laurie Svoboda, Xiang Zhou, Justin A. Colacino

**Author notes:** These authors contributed equally (Neil Zhao, Peiyao Zhao).

## Abstract

Racial disparities in the incidence of, and mortality from, aggressive breast cancers are a pressing public health issue. Many factors have been investigated in these inequities; however, the role of toxicant exposures is not well characterized. We and others have identified substantial inequities in chemical biomarker concentrations by race. The goal of this study was to test the hypothesis that exposure to these chemicals is linked to biological changes relevant to aggressive breast cancers, such as dysregulation of the Hallmarks of Cancer. We used high throughput transcriptomic profiling of normal primary human breast epithelial cells from diverse donors (*n=6*) to test effects of 8 chemicals (cadmium, lead, arsenic, copper, PFNA, BPA, BPS, p,p’-DDE) with documented exposure disparities by race/ethnicity across 3 concentrations (100nM, 1µM, 10µM). Across chemicals, we identified that pathways related to cell cycle regulation and protein secretion were commonly affected. Through bioinformatic estimation of cell type proportions, we found that metals like lead and cadmium induced cell-type shifts, consistent with the dysregulated cellular plasticity cancer hallmark. Lead and arsenic response genes were enriched for genes associated with poor breast cancer survival in the Cancer Genome Atlas. Integrating concentration-response modeling and chemical biomonitoring data, BPA, p,p’-DDE, copper, and lead elicited expression changes at concentrations relevant to the US population. Finally, we identified substantial interindividual heterogeneity in response to organic compounds, but less so in metals. These findings highlight the value of high-throughput transcriptomics as a New Approach Methodology (NAM) in quantifying how common exposures may impact aggressive breast cancer associated biological processes.
