## Supplementary material for "Exploring the Influence of Chemical Exposures in Breast Cancer Disparities: High-Throughput Transcriptomic Analysis in Normal Breast Cells from Diverse Donors": Table S-7

### Sheet: Sheet1
treatment	direction	p_value	term_size	query_size	intersection_size	precision	recall	term_id	source	effective_domain_size
BPA	upregulated	0.00256919	95	56	7	0.125	0.0736842	HALLMARK_PROTEIN_SECRETION	H	4365
BPA	upregulated	0.0118968	199	56	9	0.160714	0.0452261	HALLMARK_HYPOXIA	H	4365
BPA	upregulated	0.0314255	144	56	7	0.125	0.0486111	HALLMARK_UV_RESPONSE_DN	H	4365
BPA	upregulated	0.0498736	199	56	8	0.142857	0.040201	HALLMARK_GLYCOLYSIS	H	4365
BPS	upregulated	0.000774871	95	80	9	0.1125	0.0947368	HALLMARK_PROTEIN_SECRETION	H	4365
BPS	upregulated	0.0135282	198	80	11	0.1375	0.0555556	HALLMARK_MITOTIC_SPINDLE	H	4365
BPS	upregulated	0.0498751	199	80	10	0.125	0.0502513	HALLMARK_HYPOXIA	H	4365
Cadmium Chloride	upregulated	9.48412e-05	95	276	19	0.0688406	0.2	HALLMARK_PROTEIN_SECRETION	H	4365
Cadmium Chloride	upregulated	0.000682751	198	276	28	0.101449	0.141414	HALLMARK_MITOTIC_SPINDLE	H	4365
Cadmium Chloride	upregulated	0.0273546	199	276	24	0.0869565	0.120603	HALLMARK_HYPOXIA	H	4365
Copper Chloride	upregulated	1.1084e-08	198	407	47	0.115479	0.237374	HALLMARK_MITOTIC_SPINDLE	H	4365
Copper Chloride	upregulated	0.000236951	95	407	23	0.0565111	0.242105	HALLMARK_PROTEIN_SECRETION	H	4365
Copper Chloride	upregulated	0.026284	105	407	20	0.04914	0.190476	HALLMARK_PI3K_AKT_MTOR_SIGNALING	H	4365
Lead Acetate	upregulated	4.2334e-13	95	613	44	0.0717781	0.463158	HALLMARK_PROTEIN_SECRETION	H	4365
Lead Acetate	upregulated	9.83485e-09	198	613	61	0.0995106	0.308081	HALLMARK_MITOTIC_SPINDLE	H	4365
Lead Acetate	upregulated	2.80721e-07	199	613	58	0.0946166	0.291457	HALLMARK_MTORC1_SIGNALING	H	4365
Lead Acetate	upregulated	0.000127881	112	613	34	0.0554649	0.303571	HALLMARK_UNFOLDED_PROTEIN_RESPONSE	H	4365
Lead Acetate	upregulated	0.0241701	105	613	27	0.0440457	0.257143	HALLMARK_PI3K_AKT_MTOR_SIGNALING	H	4365
Sodium Arsecite	upregulated	7.27492e-11	198	504	58	0.115079	0.292929	HALLMARK_MITOTIC_SPINDLE	H	4365
Sodium Arsecite	upregulated	6.80477e-07	95	504	31	0.0615079	0.326316	HALLMARK_PROTEIN_SECRETION	H	4365
Sodium Arsecite	upregulated	0.00275313	199	504	41	0.0813492	0.20603	HALLMARK_MTORC1_SIGNALING	H	4365
BPA	downregulated	0.0499885	199	3	2	0.666667	0.0100503	HALLMARK_MYC_TARGETS_V1	H	4365
BPS	downregulated	0.0152994	199	12	4	0.333333	0.0201005	HALLMARK_OXIDATIVE_PHOSPHORYLATION	H	4365
Cadmium Chloride	downregulated	2.80888e-06	199	41	12	0.292683	0.0603015	HALLMARK_MYC_TARGETS_V1	H	4365
